# A widespread role for SLC transmembrane transporters in resistance to cytotoxic drugs

**DOI:** 10.1101/726539

**Authors:** Enrico Girardi, Adrián César-Razquin, Konstantinos Papakostas, Sabrina Lindinger, Justyna Konecka, Jennifer Hemmerich, Stefanie Kickinger, Felix Kartnig, Alvaro Ingles-Prieto, Giuseppe Fiume, Anna Ringler, Charles-Hugues Lardeau, Richard Kumaran Kandasamy, Stefan Kubicek, Gerhard F. Ecker, Giulio Superti-Furga

## Abstract

The activity and potency of a drug is inherently affected by the metabolic state of its target cell. Solute Carriers (SLCs) represent the largest family of transmembrane transporters in humans and constitute major determinants of cellular metabolism. Several SLCs have been shown to be required for the uptake of individual chemical compounds into cellular systems, but systematic surveys of transporter-drug relationships in human cells are currently lacking. We performed a series of genetic screens in the haploid human cell line HAP1 using a set of 60 cytotoxic compounds representative of the chemical space populated by approved drugs. By using a SLC-focused CRISPR/Cas9 lentiviral library, we identified transporters whose absence induced resistance to the drugs tested. Among the hundreds of drug-SLC relationships identified, we confirmed the role of the folate transporter SLC19A1 on the activity of antifolates and of SLC29A1 on several nucleoside analogs. Among the newly discovered dependencies, we identified the transporters SLC11A2/SLC16A1 for artemisinin derivatives and SLC35A2/SLC38A5 for cisplatin. The functional dependence on SLCs observed for a significant proportion of the compounds screened suggested a widespread role for SLCs in the uptake and cellular activity of cytotoxic drugs and provided an experimentally validated set of SLC-drug associations for a number of clinically relevant compounds.
