## Supplemental Table 6 for "A widespread role for SLC transmembrane transporters in resistance to cytotoxic drugs"

### Sheet: Suppl_table6
Compound	GeneName	Pval	FDR	log10FDR
5-azacitidine	SLC29A1	2.00746318603599e-08	5.01865796508997e-07	6.29941240163529
5-azacitidine	SLC35A2	3.61343373486478e-07	4.51679216858098e-06	5.34516989219596
5-azacitidine	SLC2A1	3.62710877513394e-06	0.000103372600091317	3.98559455994674
5-azacitidine	SLC38A5	0.000217307889888396	0.0018108990824033	2.74210575132955
5-azacitidine	SLC12A4	0.000567410054211923	0.00354631283882452	2.4502229556549
5-azacitidine	SLC25A21	0.00108004888151057	0.00540024440755284	2.26758658416786
6-mercaptopurine	SLC15A1	0.000424938561607636	0.00849877123215271	2.07064386083531
Artesunate	SLC11A2	6.04164396435035e-08	5.55831244720233e-06	5.25505704404984
Artesunate	SLC16A1	6.8471964929304e-07	3.14971038674798e-05	4.50172937739123
Belinostat	MTCH2	8.77645518426579e-07	1.84305558869582e-05	4.73446156575772
Belinostat	SLC25A40	0.000627691395918767	0.00329537982857353	2.48209452099513
Belinostat	SLC25A26	0.00121932346499941	0.00512115855299751	2.29063177803673
Cerivastatin	SLC39A14	0.000163242421591937	0.00310160601024681	2.50841337043053
Cerivastatin	SLC39A7	0.000995024792497451	0.00837862266344277	2.07682736786489
Cerivastatin	SLC38A10	0.0013229404205436	0.00837862266344277	2.07682736786489
Chidamide	SLC24A4	0.00069362363522537	0.00690539623887684	2.1608113960976
Chidamide	SLC36A4	0.000986485176982406	0.00690539623887684	2.1608113960976
Chidamide	SLC16A1	0.000957739660547094	0.00690539623887684	2.1608113960976
Chlorzoxazone	SLC35A1	7.39635704435487e-05	0.00939337344633069	2.02717841135269
Cisplatin	SLC35A2	1.9812813687611e-08	3.17005019001776e-07	6.49893386173329
Cisplatin	SLC38A5	1.9812813687611e-08	3.17005019001776e-07	6.49893386173329
Cisplatin	SLC35A1	4.63495556447258e-05	0.000494395260210408	3.30592570150001
Cisplatin	SLC12A4	0.000407132838440882	0.00325706270752706	2.48717387997648
Cisplatin	SLC6A9	0.000522787257822331	0.00334583845006292	2.4754950322738
Cisplatin	SLC38A2	0.000853389732439594	0.0045514119063445	2.34185385872401
Cisplatin	SLC38A7	0.00124212412075796	0.00567828169489353	2.245783066283
Cisplatin	SLC6A8	0.00163136265845513	0.00652545063382053	2.1853894914956
Clofarabine	MTCH2	3.24979322332078e-05	0.000519966915731325	3.28402428861986
Clofarabine	SLC35B1	0.000285145015429109	0.00228116012343287	2.6418442288476
Clofarabine	SLC35A3	0.000259479583273177	0.00228116012343287	2.6418442288476
Clofarabine	SLC25A26	0.000665926824727576	0.00361574904380563	2.4418017199756
Clofarabine	SLC25A3	0.000823003807734642	0.00361574904380563	2.4418017199756
Cytarabine	SLC29A1	2.13701625004253e-08	1.23946942502467e-06	5.90676418185045
Cytarabine	MTCH2	6.23211085562457e-07	1.80731214813113e-05	4.74296683221865
Cytarabine	SLC25A3	0.000129191442305311	0.00187327591342701	2.7273982509997
Cytarabine	SLC2A1	0.000377148573621689	0.00364576954500966	2.43821078727014
Cytarabine	SLC25A42	0.00111337036139139	0.00526192181831202	2.27885560895422
Cytarabine	SLC7A8	0.00116515544556757	0.00750877953810212	2.12443064660983
Cytarabine	SLC12A3	0.0013678256415113	0.00793338872076555	2.10054126559943
Cytarabine	SLC38A7	0.00169409097466535	0.00818810637754919	2.08681652374249
Cytarabine	SLC22A17	0.00218148808390283	0.0097327929897203	2.01176251369215
Decitabine	SLC29A1	1.87578974265271e-08	1.68821076838744e-07	6.77257333387541
Decitabine	MTCH2	2.29387655388631e-07	5.04652841854989e-06	5.29700727675838
Decitabine	SLC2A1	2.15185708209763e-06	9.68335686943934e-06	5.01397406240758
Decitabine	SLC25A3	1.69770201130719e-06	1.2449814749586e-05	4.90483711072335
Decitabine	SLC25A51	2.61828957111214e-06	1.44005926411168e-05	4.84161963460818
Decitabine	SLC4A7	0.000260548904432004	0.000716509487188011	3.1447780548045
Decitabine	SLC6A2	0.000321716186682556	0.000786417345224025	3.1043469162695
Decitabine	SLC12A3	0.000982630135373576	0.00176873424367244	2.7523374159184
Decitabine	SLC9A2	0.00279885830304057	0.0035985321039093	2.44387461844864
Decitabine	SLC9C2	0.00133232934441538	0.00399698803324615	2.39826715199082
Digitoxin	SLC35A1	2.24608572355117e-06	6.73825717065352e-06	5.17145241786301
Digitoxin	RHAG	0.00423643395794538	0.00423643395794538	2.37299955945029
Dihydroarthemisinin	SLC11A2	2.74525425784712e-07	1.63770879081136e-05	4.78576331978391
Dihydroarthemisinin	SLC25A51	0.000128492071024754	0.000963690532685652	3.01606240751251
Dihydroarthemisinin	SLC16A1	0.000666337408753889	0.00324294294643337	2.48906069186576
Dihydroarthemisinin	SLC1A5	0.00147278727564744	0.00441836182694231	2.35473872191636
Dihydroarthemisinin	SLC7A5	0.00131079193375601	0.00441836182694231	2.35473872191636
Dihydroarthemisinin	SLC12A4	0.00310099032520832	0.00732229193112702	2.1353529603015
Dihydroarthemisinin	SLC5A1	0.00390522236326775	0.00732229193112702	2.1353529603015
Disulfiram	SLC2A1	1.95334077638839e-05	5.86002232916518e-05	4.23210072913298
Disulfiram	SLC16A6	0.00141437859679623	0.00212156789519435	2.67334306522358
Disulfiram	SLC22A3	0.000610874253823656	0.00366524552294193	2.43589692806585
Docetaxel	SLC30A2	0.000491252136680118	0.00412445754450142	2.38463316248892
Docetaxel	SLC2A8	0.000769771656378135	0.00412445754450142	2.38463316248892
Docetaxel	SLC5A9	0.000429433749258368	0.00412445754450142	2.38463316248892
Docetaxel	SLC16A1	0.000782327945916317	0.00860560740507949	2.06521847067465
Docetaxel	SLC38A9	0.00526646282451603	0.00965518184494606	2.01523954233897
Docetaxel	SLC44A1	0.00490372038354232	0.00965518184494606	2.01523954233897
Docetaxel	SLC25A35	0.00271102772259656	0.00965518184494606	2.01523954233897
Docetaxel	SLC26A2	0.0031282906507796	0.00965518184494606	2.01523954233897
Docetaxel	SLC40A1	0.00517269879895551	0.00965518184494606	2.01523954233897
Dronedarone	SLCO4C1	0.0021368075792286	0.00641042273768579	2.19311332982743
Entinostat	SLC1A5	0.000496071689389797	0.000496071689389797	3.30445555726662
Epirubicin	MTCH2	6.14869537915424e-06	7.37843445498509e-05	4.13203577634592
Epirubicin	SLC2A1	0.00178413090813804	0.00178413090813804	2.74857328303378
Epirubicin	SLC1A5	0.00231475357190045	0.00694426071570135	2.15837398234987
Epirubicin	SLC35B1	0.00347438645294999	0.00833852748707998	2.07891063529726
Etoposide	MTCH2	5.8947482642825e-06	7.073697917139e-05	4.15035349070742
Etoposide	SLC35B1	0.00251375404888842	0.00430929265523728	2.36559401084578
Etoposide	SLC4A7	0.00203223240926427	0.00430929265523728	2.36559401084578
Etoposide	SLC2A1	0.00745983025435931	0.00957025935850421	2.01907629248011
Gemcitabine	SLC29A1	1.68486546012328e-08	1.76910873312944e-06	5.75224547362114
Gemcitabine	SLC2A1	2.96877556855787e-05	0.00155860717349288	2.80726332925095
Homoharringtonine	SLC1A5	5.92122669522576e-07	2.07242934332902e-06	5.68352026720732
Homoharringtonine	SLC10A7	0.00320697721418045	0.00374147341654386	2.42695733612565
Idarubicin	SLC2A1	3.39096858027344e-05	0.000695148558956055	3.15792237319361
Mefloquine	SLC38A9	0.00116082106522678	0.00187816263878313	2.72626680287516
Mefloquine	SLC51B	0.00187816263878313	0.00187816263878313	2.72626680287516
Methotrexate	SLC19A1	1.76426124700667e-08	1.02409641134087e-06	5.98965915572118
Methotrexate	SLC25A3	6.11031669648665e-05	0.00121423697837983	2.91569654525506
Methotrexate	MTCH2	0.000687698672650332	0.00945585674894207	2.02429911573685
Methyl methanesulfonate	MTCH2	1.52546918042784e-05	0.000198310993455619	3.70265320982508
Methyl methanesulfonate	SLC39A10	0.00044324990587541	0.00192074959212678	2.71652925036276
Mitomycin C	SLC12A4	4.48869394599504e-07	2.19946003353757e-05	4.65768392519509
Mitomycin C	SLC9A5	9.48480546849387e-06	0.0001866524310177	3.72896634931819
Mitomycin C	SLC38A7	1.14276998582266e-05	0.0001866524310177	3.72896634931819
Mitomycin C	SLC7A6	5.65360185162943e-05	0.000692566226824605	3.15953869075557
Mitomycin C	SLC35A2	7.76934373869837e-05	0.00076139568639244	3.11838958796461
Mitomycin C	SLC12A3	0.000168521183581162	0.00137625633257949	2.86130066969285
Mitomycin C	SLC35F2	0.00023992697884852	0.00167948885193964	2.77482287455954
Mitomycin C	SLC6A2	0.000698226101329846	0.00427663487064531	2.36889782723514
Mitomycin C	SLC31A2	0.0009522359164135	0.0047611795820675	2.32228543750677
Mitomycin C	SLC38A5	0.00106089090503574	0.00577596159408345	2.23837570316921
Mitomycin C	SLC25A35	0.00487551469189262	0.00609439336486578	2.21506951751126
Mitomycin C	SLC36A1	0.00474394283363794	0.00609439336486578	2.21506951751126
Mitomycin C	SLC25A10	0.00158781184365522	0.00707298003082781	2.15039756806113
Mitomycin C	SLC38A10	0.00147630371326021	0.00707298003082781	2.15039756806113
Mitoxantrone	SLC47A1	3.86422475672453e-05	0.000135247866485359	3.86886957709714
Mitoxantrone	SLC35B2	9.92677082064809e-05	0.000198535416412962	3.7021620088972
Mitoxantrone	SLC2A1	0.000235979380856913	0.000235979380856913	3.62712594267088
Mitoxantrone	SLC1A5	0.00071429110426161	0.00125000943245782	2.9030867098328
Mitoxantrone	SLC37A3	0.0026526385477134	0.00371369396679875	2.43019388788937
Mitoxantrone	SLC47A2	0.00325058091363541	0.00379234439924131	2.42109222937767
Mitoxantrone	SLC25A17	0.00985867411336154	0.00985867411336154	2.00618148911256
Mycophenolic acid	SLC35B4	0.000283022127209849	0.00063679978622216	3.19599709106585
Mycophenolic acid	SLC25A3	0.0032648659539065	0.00489729893085976	2.31004338586119
Mycophenolic acid	SLC1A5	0.0039764957545087	0.00511263739865404	2.29135500745884
Mycophenolic acid	SLC39A14	0.00147793829829851	0.00593969769653156	2.22623565806075
Mycophenolic acid	SLC38A2	0.00452777083377345	0.00981017013984248	2.00832346049426
Nisoldipine	MTCH2	1.93296115712622e-08	2.12625727283884e-07	6.67238418787749
Nisoldipine	SLC16A1	6.88724233630718e-07	5.0506443799586e-06	5.29665320944425
Nisoldipine	SLC2A1	2.88011212411806e-05	0.000158406166826494	3.8002279151292
Nisoldipine	SLC4A7	9.30569971246828e-05	0.00034120898945717	3.46697953547575
Nisoldipine	SLC26A2	0.00108662513027831	0.00108662513027831	2.96392025529807
Nisoldipine	SLC25A46	0.000651103059805603	0.00194281881303541	2.71156769974403
Nisoldipine	SLC25A3	0.000997253320184558	0.00243773033822892	2.61301433772355
Paclitaxel	MTCH2	0.000121782800825449	0.000243565601650899	3.6133840463678
Paclitaxel	SLC26A11	0.00253483677377991	0.00253483677377991	2.59605000103637
Panobinostat	SLC25A3	6.81317747159859e-05	6.81317747159859e-05	4.16665029828618
Panobinostat	SLC1A5	5.5448246489103e-05	0.00055448246489103	3.25611218354815
Panobinostat	SLC50A1	0.00181010902966714	0.00685021141127368	2.16429602510133
Panobinostat	SLC25A41	0.0020550634233821	0.00685021141127368	2.16429602510133
Pentamidine	SLC19A1	7.97624069327251e-08	1.11667369705815e-06	5.95207371342853
Pentamidine	SLC20A1	0.000133171274698683	0.000932198922890779	3.03049140320869
Pentamidine	SLC35G3	0.00187037105779832	0.0039250950490282	2.406149822035
Pentamidine	SLC24A5	0.00261673003268546	0.0039250950490282	2.406149822035
Pentamidine	SLC35B2	0.00157547104425552	0.00735219820652575	2.13358279340104
Ponatinib	SLC8A1	0.000208723970068287	0.00146106779047801	2.83532963324605
Ponatinib	MTCH2	9.13258747942799e-05	0.0018265174958856	2.73837616340269
Ponatinib	SLC35B4	0.000939497823885641	0.00246642091308865	2.60793280582919
Ponatinib	SLC9B1	0.00105703753418085	0.00246642091308865	2.60793280582919
Ponatinib	SLC10A5	0.00390824535868618	0.00547154350216066	2.26189014351797
Ponatinib	SLC35A4	0.00330694232634141	0.00547154350216066	2.26189014351797
Ponatinib	SLC26A2	0.000397295786217811	0.00874050729679183	2.05846336029423
Ponatinib	SLC2A3	0.000969252194941387	0.00969252194941387	2.01356320682851
Pracinostat	SLC39A7	0.00375530162261716	0.00375530162261716	2.42535517509723
Pracinostat	SLC38A2	0.00261003911757911	0.00375530162261716	2.42535517509723
Pralatrexate	SLC19A1	1.64274188339306e-08	8.64869225516601e-07	6.06304955603828
Raltitrexed	SLC19A1	2.04361653996142e-08	8.2547902083247e-08	7.08329395965433
Raltitrexed	SLC20A1	1.00536910187649e-05	2.01073820375299e-05	4.69664447046081
Raltitrexed	SLC2A1	0.000278610347640426	0.000371480463520569	3.43006402122592
Raltitrexed	MTCH2	0.00954082451421901	0.00954082451421901	2.02041409211955
Resminostat	SLC25A52	0.00104821418687433	0.00314464256062299	2.50242871199014
Resminostat	SLC5A2	0.000776888724915298	0.00314464256062299	2.50242871199014
Resminostat	SLC6A8	0.00263196806390686	0.00529850732817298	2.2758464606712
Resminostat	SLC10A2	0.00294361518231832	0.00529850732817298	2.2758464606712
Resminostat	SLC39A10	0.00498793359793905	0.00748190039690857	2.12598807766159
Resminostat	SLC1A7	0.00702091055357079	0.00902688499744816	2.04446209041849
Sulfinpyrazone	SLC35A1	1.97730649292681e-08	2.57049844080485e-07	6.58998265522821
Sunitinib	MTCH2	3.99770232571356e-05	0.00035979320931422	3.4439470377253
Sunitinib	SLC24A1	0.000169686244028351	0.00220592117236857	2.65641001094253
Sunitinib	SLC2A3	0.000514111113350673	0.00231350001007803	2.63573049427222
Sunitinib	SLC35A3	0.00200490977227404	0.00393408949268826	2.40515576497118
Sunitinib	FLVCR2	0.0021856052737157	0.00393408949268826	2.40515576497118
Sunitinib	SLC25A25	0.00155826702006469	0.00467480106019407	2.33023686613869
Sunitinib	SLC22A10	0.00338447126445436	0.00507670689668155	2.29441790983321
Sunitinib	SLC1A5	0.00439223766968437	0.00658835650452655	2.18122290862803
Sunitinib	SLC35F4	0.00957322967791636	0.00957322967791636	2.01894152150518
Tegaserod	SLC39A14	0.000386497227412944	0.00270548059189061	2.56775557718697
Tegaserod	SLC38A2	0.00120689204013808	0.00422412214048329	2.37426353266861
Tegaserod	SLC25A18	0.00213136529310503	0.00497318568391174	2.30336532520518
Tegaserod	SLC26A6	0.00560147953450876	0.00980258918539034	2.00865919773506
Temozolomide	MTCH2	0.000287926498836096	0.00403097098370534	2.3945903280345
Topotecan	SLC29A1	2.39492272187477e-06	0.000182014126862483	3.73989490333181
Topotecan	SLC2A1	0.00018369232088657	0.00698030819368967	2.15612540203816
Triptolide	SLC25A46	0.000744605813373631	0.00446763488024179	2.34992232704605
Triptolide	SLC26A5	0.000264262042146529	0.00475671675863752	2.32269270811826
Triptolide	SLC35G4	0.000620692334675878	0.0055862310120829	2.25288110852073
Triptolide	MTCH2	0.00153097559906622	0.00734868287551785	2.13379049372585
Triptolide	SLC38A11	0.00285541923283788	0.00838738202330358	2.07637357555483
Triptolide	SLC16A1	0.00268256559886813	0.00838738202330358	2.07637357555483
Triptolide	SLC1A4	0.00275792671533392	0.00838738202330358	2.07637357555483
Triptolide	SLC5A11	0.00314526825873884	0.00838738202330358	2.07637357555483
Triptolide	SLC35D2	0.00377126827703838	0.00905104386489211	2.04330133033964
Vinblastine	MTCH2	8.53881782291219e-05	0.000614955126644346	3.21115657359329
Vinblastine	SLC25A3	8.78507323777637e-05	0.000614955126644346	3.21115657359329
Vinblastine	SLC8A2	0.000341678007381974	0.00159449736778255	2.79737619335954
Vinblastine	SLC38A1	0.000808838421948784	0.00283093447682074	2.54807018244857
Vinblastine	SLC26A11	0.00336904288246934	0.00892643713430592	2.04932184924897
Vinblastine	SLC2A10	0.00382561591470254	0.00892643713430592	2.04932184924897
Vincristine	SLC27A3	0.000549112558902529	0.00219645023561012	2.65827863198198
Vindesine	SLC35C1	0.000414039273250177	0.00516756962712951	2.28671366303654
Vindesine	SLC16A1	0.00266246572006812	0.00988915838882444	2.00484066721396
Vindesine	SLC12A9	0.00337437628599173	0.00998026337102768	2.00085799788349
Vindesine	SLC1A5	0.00350540832138961	0.00998026337102768	2.00085799788349
Vinorelbine	SLC1A5	4.02399135839808e-08	4.02399135839808e-07	6.39534296060721
Vinorelbine	SLC35B2	7.13279343031927e-06	1.42655868606385e-05	4.84571035754392
Vinorelbine	SLC39A7	0.00338922361376974	0.00673391090865445	2.17173263373583
Vinorelbine	SLC16A1	0.00430215221789678	0.00673391090865445	2.17173263373583
Vinorelbine	SLC25A1P5	0.00471373763605812	0.00673391090865445	2.17173263373583
