## Supplemental Table 7 for "A widespread role for SLC transmembrane transporters in resistance to cytotoxic drugs"

### Sheet: Suppl_table7
Gene	Day	Treatment	Drug_code	KO	Ratio_sd	Ratio_mean	Log_ratio_sd	Log_ratio_mean	n	Anova_sample	dun.p
SLC1A5	3	DMSO	DMSO	1	0.171980151022316	0.998467313126841	0.0712519928841505	-0.0060343101713502	9	NA	NA
SLC1A5	3	DMSO	DMSO	2	0.111339595531753	0.976086339836719	0.0483695120947324	-0.0129447325683255	9	NA	NA
SLC1A5	3	Mitoxantrone	MIT	1	0.121290171298129	0.907520929076431	0.0629497211651957	-0.0457417090324107	6	SLC1A5-DMSO_day3	0.992376144763884
SLC1A5	3	Mitoxantrone	MIT	2	0.0932433351755165	0.930211439286695	0.0412604132274404	-0.0331109663015741	6	SLC1A5-DMSO_day3	0.992376144763884
SLC1A5	3	Vinorelbine	NVB	1	0.460565703478091	1.29464567784195	0.204899774503608	0.0790505212763056	6	SLC1A5-DMSO_day3	0.000224110904725405
SLC1A5	3	Vinorelbine	NVB	2	0.22185170654705	1.39013387494193	0.066310984084851	0.138717375894192	6	SLC1A5-DMSO_day3	0.000224110904725405
SLC1A5	3	Homoharringtonine	HHT	1	0.157086103918479	1.13640189920309	0.0596983062434526	0.052097951604673	6	SLC1A5-DMSO_day3	0.0769334680634089
SLC1A5	3	Homoharringtonine	HHT	2	0.0645541272173378	1.1205835598228	0.025059274294795	0.0488423789654883	6	SLC1A5-DMSO_day3	0.0769334680634089
SLC1A5	3	Entinostat	ENT	1	0.182535692862774	0.991847991246584	0.0812068828859208	-0.00982173491484041	6	SLC1A5-DMSO_day3	0.864607532432932
SLC1A5	3	Entinostat	ENT	2	0.152487736577846	0.989466154843077	0.0669887338430184	-0.00890546994387492	6	SLC1A5-DMSO_day3	0.864607532432932
SLC1A5	3	Panobinostat	PAN	1	0.0448405577232094	0.965397079288918	0.0199480354205944	-0.0156786686002131	6	SLC1A5-DMSO_day3	0.896287581880597
SLC1A5	3	Panobinostat	PAN	2	0.0712312737505093	0.978776670112603	0.031665017173325	-0.0102771735556728	6	SLC1A5-DMSO_day3	0.896287581880597
SLC1A5	10	DMSO	DMSO	1	0.0510451515850838	0.788814732870601	0.0287726398917485	-0.103859133122809	9	NA	NA
SLC1A5	10	DMSO	DMSO	2	0.052690249779265	0.7868178825299	0.029389501846839	-0.105003458114358	9	NA	NA
SLC1A5	10	Homoharringtonine	HHT	1	0.0950306353987262	1.15469834877449	0.0354033528753548	0.0612584930916603	6	SLC1A5-DMSO_day10	1.0395615501757e-07
SLC1A5	10	Homoharringtonine	HHT	2	0.0997173627137001	1.21315759452252	0.0350828156315698	0.0827225918120659	6	SLC1A5-DMSO_day10	1.0395615501757e-07
SLC1A5	10	Panobinostat	PAN	1	0.453416085701704	1.75469707864308	0.11285514729421	0.23201022497042	6	SLC1A5-DMSO_day10	2.99760216648792e-15
SLC1A5	10	Panobinostat	PAN	2	0.594320356681074	1.84633575058147	0.147333516959747	0.246175185893376	6	SLC1A5-DMSO_day10	2.99760216648792e-15
SLC11A2	3	DMSO	DMSO	1	0.0204400763326063	0.922909944413664	0.00967888934323307	-0.0349122790036299	3	NA	NA
SLC11A2	3	DMSO	DMSO	2	0.00857679741107156	0.927217928807117	0.00402639898751305	-0.0328306036214147	3	NA	NA
SLC11A2	3	Artesunate	ART	1	0.0319684291188969	2.11397146478064	0.00659445540122212	0.325065833799048	3	SLC11A2-DMSO_day3	3.37525563054442e-11
SLC11A2	3	Artesunate	ART	2	0.103486296226212	2.22979699417053	0.0199066229395075	0.347958617748763	3	SLC11A2-DMSO_day3	3.37525563054442e-11
SLC11A2	3	Dihydroarthemisinin	DHA	1	0.324334002102003	5.23147830077185	0.0274415777743325	0.718053645917462	3	SLC11A2-DMSO_day3	8.88178419700125e-16
SLC11A2	3	Dihydroarthemisinin	DHA	2	1.03743858300469	6.36932658622441	0.0681983676799063	0.800432639781008	3	SLC11A2-DMSO_day3	8.88178419700125e-16
SLC11A2	10	DMSO	DMSO	1	0.0191392571210895	0.898645566672803	0.00930763355136237	-0.046477780651031	3	NA	NA
SLC11A2	10	DMSO	DMSO	2	0.0160592231262135	0.879944846010488	0.00795227851192484	-0.0555929788118541	3	NA	NA
SLC11A2	10	Artesunate	ART	1	1.00329026828232	12.0727718572422	0.0361330443707765	1.08105586486584	3	SLC11A2-DMSO_day10	6.35602681597902e-13
SLC11A2	10	Artesunate	ART	2	3.45332962322028	16.284807648317	0.0880288450311631	1.20564467579761	3	SLC11A2-DMSO_day10	6.35602681597902e-13
SLC11A2	10	Dihydroarthemisinin	DHA	1	6.68398044871879	37.5185128384342	0.0747830822930057	1.56985138583937	3	SLC11A2-DMSO_day10	3.88578058618805e-15
SLC11A2	10	Dihydroarthemisinin	DHA	2	11.2729736889238	52.017912504	0.0971947854390666	1.70905495297769	3	SLC11A2-DMSO_day10	3.88578058618805e-15
SLC16A1	3	DMSO	DMSO	1	0.0528862344726707	0.831811040387691	0.0279547995317116	-0.0807685661277754	9	NA	NA
SLC16A1	3	DMSO	DMSO	2	1.42966240247971	1.780972425366	0.324479029097761	0.134162537158458	9	NA	NA
SLC16A1	3	Nisoldipine	NIS	1	0.174165464364077	0.984336343609202	0.0757768590168287	-0.0124107482134518	6	SLC16A1-DMSO_day3	6.44767930915169e-05
SLC16A1	3	Nisoldipine	NIS	2	16.3304750696545	17.0071307127948	0.506798443524812	1.02134954823398	6	SLC16A1-DMSO_day3	6.44767930915169e-05
SLC16A1	3	Artesunate	ART	1	0.655231201980876	2.21008079978107	0.124845120684469	0.328109657925859	9	SLC16A1-DMSO_day3	4.80627340244677e-05
SLC16A1	3	Artesunate	ART	2	2.91774061087704	4.65779201076084	0.283262064543995	0.58883724613133	9	SLC16A1-DMSO_day3	4.80627340244677e-05
SLC16A1	3	Dihydroarthemisinin	DHA	1	0.81097195591827	2.44430414562871	0.129211018052119	0.369765984904263	9	SLC16A1-DMSO_day3	2.57757868404873e-06
SLC16A1	3	Dihydroarthemisinin	DHA	2	3.98310132399737	6.04990240516569	0.282631602086899	0.699062452841601	9	SLC16A1-DMSO_day3	2.57757868404873e-06
SLC16A1	10	DMSO	DMSO	1	0.023662347354646	0.753218085036912	0.0139178813146227	-0.123274861640485	9	NA	NA
SLC16A1	10	DMSO	DMSO	2	0.150211040083213	0.812777154371479	0.0763843271271007	-0.0962088409855883	9	NA	NA
SLC16A1	10	Nisoldipine	NIS	1	2.58652052074238	2.91619983323762	0.462084239061334	0.279360962465254	6	SLC16A1-DMSO_day10	0.0142023657096386
SLC16A1	10	Nisoldipine	NIS	2	0.215870752575349	1.00974236396742	0.0873459790829664	-0.00340065103018082	6	SLC16A1-DMSO_day10	0.0142023657096386
SLC16A1	10	Artesunate	ART	1	5.09724661800747	6.38519897177236	0.324883688785921	0.689459003480435	9	SLC16A1-DMSO_day10	2.22044604925031e-16
SLC16A1	10	Artesunate	ART	2	7.62032405588532	9.17464904169788	0.367583302799984	0.824418116537656	9	SLC16A1-DMSO_day10	2.22044604925031e-16
SLC16A1	10	Dihydroarthemisinin	DHA	1	1.24716940662336	3.3903989399576	0.140782133495442	0.50813608184568	9	SLC16A1-DMSO_day10	6.01718674886342e-12
SLC16A1	10	Dihydroarthemisinin	DHA	2	1.81725208732325	4.60440191899125	0.171185220619897	0.633037534212574	9	SLC16A1-DMSO_day10	6.01718674886342e-12
SLC19A1	3	DMSO	DMSO	1	0.368226755820663	1.09702764172737	0.127766054463297	0.0210728494895117	15	NA	NA
SLC19A1	3	DMSO	DMSO	2	0.175619392247455	0.961846640954421	0.0799173741205859	-0.0229987322644522	6	NA	NA
SLC19A1	3	Pentamidine	PEN	1	0.362908010535222	1.14499558289625	0.12460994197974	0.0412531321422972	12	SLC19A1-DMSO_day3	0.682434972558086
SLC19A1	3	Pentamidine	PEN	2	0.144831879157382	0.987645754352599	0.064094286924929	-0.00932578090188839	6	SLC19A1-DMSO_day3	0.682434972558086
SLC19A1	3	Methotrexate	MTX	1	0.959165873855233	3.41672120004272	0.124679897293621	0.517920582437263	9	SLC19A1-DMSO_day3	0
SLC19A1	3	Methotrexate	MTX	2	0.799895790499207	3.89466458458049	0.0908561245132979	0.582650319651043	6	SLC19A1-DMSO_day3	0
SLC19A1	3	Pralatrexate	PDX	1	0.887363193214077	1.41971897373063	0.207492990187768	0.0974172701544444	14	SLC19A1-DMSO_day3	0.077111192147152
SLC19A1	3	Pralatrexate	PDX	2	0.160278833015457	1.23447755010133	0.0565605257159575	0.0884185937904226	6	SLC19A1-DMSO_day3	0.077111192147152
SLC19A1	3	Raltitrexed	RTX	1	1.25661967153725	3.69276460957203	0.1382422586399	0.545834365118281	15	SLC19A1-DMSO_day3	0
SLC19A1	3	Raltitrexed	RTX	2	2.10818115429549	4.9359782947352	0.16536779625309	0.665070759421097	6	SLC19A1-DMSO_day3	0
SLC19A1	10	DMSO	DMSO	1	0.231022126309464	0.878850158960208	0.102748204179061	-0.0682537038652425	15	NA	NA
SLC19A1	10	DMSO	DMSO	2	0.119724068330553	0.919760719467024	0.0569494588595598	-0.0394232884638479	6	NA	NA
SLC19A1	10	Pentamidine	PEN	1	1.68530712695954	2.1565518195982	0.319656453667225	0.223348397138755	9	SLC19A1-DMSO_day10	0.0419188121370632
SLC19A1	10	Pentamidine	PEN	2	3.43884225505171	4.64760532400906	0.513676826536658	0.516864325611044	3	SLC19A1-DMSO_day10	0.0419188121370632
SLC19A1	10	Methotrexate	MTX	1	4.73241117147053	8.35037462443633	0.23825396478954	0.863196633494147	9	SLC19A1-DMSO_day10	6.0964841064326e-08
SLC19A1	10	Methotrexate	MTX	2	8.12664044498361	12.8906648285964	0.277248601975937	1.03751660467273	6	SLC19A1-DMSO_day10	6.0964841064326e-08
SLC19A1	10	Pralatrexate	PDX	1	9.73467354943103	6.81295843322065	0.576720763743337	0.473616308715856	11	SLC19A1-DMSO_day10	8.91822145280274e-05
SLC19A1	10	Pralatrexate	PDX	2	5.519370068156	10.0614418720056	0.274684257357323	0.949975901917496	3	SLC19A1-DMSO_day10	8.91822145280274e-05
SLC19A1	10	Raltitrexed	RTX	1	70.4882160041638	50.9466826859294	0.659501529182425	1.26024089880943	15	SLC19A1-DMSO_day10	0
SLC19A1	10	Raltitrexed	RTX	2	181.291738795595	279.44693983537	0.375888817558928	2.34187252433404	6	SLC19A1-DMSO_day10	0
SLC20A1	3	DMSO	DMSO	1	0.286513091175125	1.17119490568872	0.10097691454808	0.0585166052293916	6	NA	NA
SLC20A1	3	DMSO	DMSO	2	0.462323468207221	1.38120731520494	0.146280444559286	0.119743038824872	6	NA	NA
SLC20A1	3	Pentamidine	PEN	1	0.325131353916418	1.40828581347589	0.100619672557965	0.138982332215986	6	SLC20A1-DMSO_day3	0.40636955429816
SLC20A1	3	Pentamidine	PEN	2	0.288078071246818	1.25004085968173	0.100042976558468	0.0873052693554135	6	SLC20A1-DMSO_day3	0.40636955429816
SLC20A1	3	Methotrexate	MTX	1	0.0995774532323588	1.04699692543356	0.0407152168555749	0.0183398733545522	6	SLC20A1-DMSO_day3	0.962897038904655
SLC20A1	3	Methotrexate	MTX	2	0.0579412861781241	1.1539589518368	0.0218090787114141	0.0617340818848572	6	SLC20A1-DMSO_day3	0.962897038904655
SLC20A1	10	DMSO	DMSO	1	0.264162713307688	0.966837567067457	0.117684050151267	-0.0280269737731519	6	NA	NA
SLC20A1	10	DMSO	DMSO	2	0.200501975901439	1.08830666950275	0.0774469053135635	0.030873528974071	6	NA	NA
SLC20A1	10	Pentamidine	PEN	1	0.449774140639964	1.6090185880031	0.129816875404269	0.191177189576884	6	SLC20A1-DMSO_day10	0.148786593518049
SLC20A1	10	Pentamidine	PEN	2	0.227129243718134	1.38631576710872	0.0739622726616232	0.136747792269004	6	SLC20A1-DMSO_day10	0.148786593518049
SLC20A1	10	Methotrexate	MTX	1	3.53287421749707	5.09171450447523	0.603763569861045	0.505799779930225	6	SLC20A1-DMSO_day10	4.38656078169952e-05
SLC20A1	10	Methotrexate	MTX	2	4.70210729620652	5.38607223436185	0.342283367951001	0.608096917103546	6	SLC20A1-DMSO_day10	4.38656078169952e-05
SLC25A3	3	DMSO	DMSO	1	0.281736572055915	1.09535524645368	0.104151265955644	0.0286508921399181	6	NA	NA
SLC25A3	3	DMSO	DMSO	2	0.22501493572832	1.07349319308026	0.0920553165867305	0.022713403299011	6	NA	NA
SLC25A3	3	Decitabine	DAC	1	0.127460676813356	0.73853499642416	0.0716066921320542	-0.136696793461212	6	SLC25A3-DMSO_day3	0.999227627577717
SLC25A3	3	Decitabine	DAC	2	0.120224446748044	1.0641490197172	0.0493597109634954	0.0246751812931734	6	SLC25A3-DMSO_day3	0.999227627577717
SLC25A3	3	Cytarabine	ARA-C	1	0.0383718191653728	1.04365717674393	0.0161408952224009	0.0183096971150191	6	SLC25A3-DMSO_day3	0.112256437446432
SLC25A3	3	Cytarabine	ARA-C	2	0.0359751274977909	1.3436265386289	0.0115063765060658	0.128150654884384	6	SLC25A3-DMSO_day3	0.112256437446432
SLC25A3	10	DMSO	DMSO	1	0.59625960271761	1.25686753253896	0.200072288927507	0.0613384492963778	5	NA	NA
SLC25A3	10	DMSO	DMSO	2	0.345053295002969	1.08031505632801	0.13368949951348	0.0166156870704218	5	NA	NA
SLC25A3	10	Decitabine	DAC	1	0.347000288705207	0.423124785475405	0.356875086005278	-0.495447585790519	6	SLC25A3-DMSO_day10	0.991289549560165
SLC25A3	10	Decitabine	DAC	2	0.500254280260225	1.21409926346422	0.193638805295183	0.0501929081314014	6	SLC25A3-DMSO_day10	0.991289549560165
SLC25A3	10	Cytarabine	ARA-C	1	1.66523190469164	2.77560122042299	0.217344725628119	0.39416833449045	5	SLC25A3-DMSO_day10	0.109511443900203
SLC25A3	10	Cytarabine	ARA-C	2	1.81997672385812	2.032028621155	0.414656469898602	0.158587151213206	6	SLC25A3-DMSO_day10	0.109511443900203
MTCH2	3	DMSO	DMSO	1	0.105689108863552	0.83304623606575	0.0536609761757078	-0.0823313531147923	9	NA	NA
MTCH2	3	DMSO	DMSO	2	0.128585251327335	0.7565657804022	0.0711698928486404	-0.126467202085796	9	NA	NA
MTCH2	3	Belinostat	BEL	1	0.239135597119068	1.27542531112044	0.0800249239690831	0.0994338627147858	6	MTCH2-DMSO_day3	1.14942433349086e-09
MTCH2	3	Belinostat	BEL	2	0.242922606486392	1.2464234299579	0.0836560639611671	0.0888957067179851	6	MTCH2-DMSO_day3	1.14942433349086e-09
MTCH2	3	Nisoldipine	NIS	1	0.196956852232944	1.15724431586424	0.0758572657745262	0.0580016114929777	6	MTCH2-DMSO_day3	1.5526396833776e-06
MTCH2	3	Nisoldipine	NIS	2	0.191822555546654	1.10886203038995	0.0762755992082899	0.0393517563431357	6	MTCH2-DMSO_day3	1.5526396833776e-06
MTCH2	3	Decitabine	DAC	1	0.0529949097397172	0.693451595310009	0.0325242451645321	-0.160012389310656	6	MTCH2-DMSO_day3	0.999999762124065
MTCH2	3	Decitabine	DAC	2	0.0180723167078344	0.567464585626755	0.0135343540086899	-0.246239542618848	6	MTCH2-DMSO_day3	0.999999762124065
MTCH2	3	Cytarabine	ARA-C	1	0.467410315928745	1.48735950189163	0.128973185407997	0.155790544678906	6	MTCH2-DMSO_day3	9.88098491916389e-15
MTCH2	3	Cytarabine	ARA-C	2	0.320183576605377	1.52106903518914	0.0872341344018016	0.174604831902997	6	MTCH2-DMSO_day3	9.88098491916389e-15
MTCH2	10	DMSO	DMSO	1	0.0892110631720925	0.632958538580967	0.063048905333217	-0.202613730591208	9	NA	NA
MTCH2	10	DMSO	DMSO	2	0.131736870598975	0.544953072302693	0.108141162095597	-0.275372491400775	9	NA	NA
MTCH2	10	Belinostat	BEL	1	0.00596469370580767	0.864495633082059	0.00299196596787663	-0.0632440738865314	3	MTCH2-DMSO_day10	0.406746420894226
MTCH2	10	Belinostat	BEL	2	0.0421982118374787	0.828152504026971	0.0222926627066728	-0.0822692557274326	3	MTCH2-DMSO_day10	0.406746420894226
MTCH2	10	Nisoldipine	NIS	1	0.405943147965503	1.37477292828306	0.144977336832389	0.119600009843339	6	MTCH2-DMSO_day10	0.0251230009525695
MTCH2	10	Nisoldipine	NIS	2	0.495232981372137	1.4536993998272	0.167774827548953	0.137573079217853	6	MTCH2-DMSO_day10	0.0251230009525695
MTCH2	10	Decitabine	DAC	1	10.7976586839058	11.0003327763663	0.676873331096417	0.73061673126563	6	MTCH2-DMSO_day10	0.034698883111887
MTCH2	10	Decitabine	DAC	2	0.262683037501493	0.409566790502863	0.430651727658646	-0.515517568183403	6	MTCH2-DMSO_day10	0.034698883111887
SLC29A1	3	DMSO	DMSO	1	0.156584872485955	0.900625814438367	0.0791080601125392	-0.0518589361835877	12	NA	NA
SLC29A1	3	DMSO	DMSO	2	0.197554414833603	1.04425190921639	0.0836600763042402	0.0115197150605537	12	NA	NA
SLC29A1	3	Topotecan	TOP	1	0.224328753653918	0.78204341052806	0.135429630168877	-0.12441793729832	9	SLC29A1-DMSO_day3	0.927683915367636
SLC29A1	3	Topotecan	TOP	2	0.27788839398386	1.12792511541319	0.118141893214592	0.0388804327396567	9	SLC29A1-DMSO_day3	0.927683915367636
SLC29A1	3	5-aza	5-AZA	1	0.242561064415357	0.637188792545603	0.170951286550933	-0.223267039415905	6	SLC29A1-DMSO_day3	0.998296751346324
SLC29A1	3	5-aza	5-AZA	2	0.266005293092643	0.767802863215839	0.155404879407471	-0.137522083045764	6	SLC29A1-DMSO_day3	0.998296751346324
SLC29A1	3	Decitabine	DAC	1	0.620227085679915	2.34667949840274	0.11145801428849	0.358301343152946	6	SLC29A1-DMSO_day3	0.00333862126781048
SLC29A1	3	Decitabine	DAC	2	0.766020872320332	2.50917892042262	0.134682252858216	0.382247585721931	6	SLC29A1-DMSO_day3	0.00333862126781048
SLC29A1	3	Cytarabine	ARA-C	1	9.32506286794405	11.5183374037397	0.439846637262415	0.89648711716737	6	SLC29A1-DMSO_day3	1.36946010087513e-12
SLC29A1	3	Cytarabine	ARA-C	2	10.5765881247546	13.7347662691308	0.410018930051758	0.99277708558255	6	SLC29A1-DMSO_day3	1.36946010087513e-12
SLC29A1	3	Gemcitabine	GEM	1	30.3605923663357	28.3373896013019	0.56708116739492	1.20113405305751	6	SLC29A1-DMSO_day3	0
SLC29A1	3	Gemcitabine	GEM	2	72.8779339410492	67.9137214488817	0.996880267114932	1.2152311296447	6	SLC29A1-DMSO_day3	0
SLC29A1	10	DMSO	DMSO	1	0.158819948122931	0.835825590899867	0.0840256801141572	-0.0852358326971455	12	NA	NA
SLC29A1	10	DMSO	DMSO	2	0.214086816857018	1.06585528736895	0.0836072890122875	0.0201120457781115	12	NA	NA
SLC29A1	10	Topotecan	TOP	1	0.380018495945671	0.591378127946602	0.330259745722826	-0.326908061215927	9	SLC29A1-DMSO_day10	0.994710353360823
SLC29A1	10	Topotecan	TOP	2	0.375369271955964	1.00716654105318	0.188105406605479	-0.0297018140185115	9	SLC29A1-DMSO_day10	0.994710353360823
SLC29A1	10	5-aza	5-AZA	1	1.81717732999381	1.75456477142201	0.362619855398303	0.108089206051352	4	SLC29A1-DMSO_day10	0.723860629039961
SLC29A1	10	5-aza	5-AZA	2	0.289164018299984	1.03421652441373	0.123404355423777	0.0015648136703284	6	SLC29A1-DMSO_day10	0.723860629039961
SLC29A1	10	Decitabine	DAC	1	301.892469136101	254.47944319404	0.76647015770763	1.96837004790479	6	SLC29A1-DMSO_day10	0
SLC29A1	10	Decitabine	DAC	2	393.871173220276	339.539835168618	0.880701035013601	2.00113901144289	6	SLC29A1-DMSO_day10	0
SLC29A1	10	Cytarabine	ARA-C	1	227.404101039582	284.988247351171	0.391856810743186	2.31931471599298	6	SLC29A1-DMSO_day10	0
SLC29A1	10	Cytarabine	ARA-C	2	456.869063084224	734.508814691019	0.250315659039281	2.80406884336183	6	SLC29A1-DMSO_day10	0
SLC29A1	10	Gemcitabine	GEM	1	1850.07033664688	1203.95045446076	0.673659263406844	2.6651862958528	6	SLC29A1-DMSO_day10	0
SLC29A1	10	Gemcitabine	GEM	2	638.090364845615	650.820745751884	0.802050108993689	2.41147704177363	6	SLC29A1-DMSO_day10	0
SLC35A1	3	DMSO	DMSO	1	0.0467184779825763	1.08461602503174	0.0187465695037542	0.0349393099509377	6	NA	NA
SLC35A1	3	DMSO	DMSO	2	0.0779140592949163	0.88133291389425	0.0387453736394765	-0.0560052702711934	3	NA	NA
SLC35A1	3	Sulfinpyrazone	SPZ	1	0.0644046304355224	1.115745442004	0.0250628270645148	0.0469623030032503	6	SLC35A1-DMSO_day3	0.0131634826767213
SLC35A1	3	Sulfinpyrazone	SPZ	2	0.072340943813401	1.21216168651773	0.0263766472290539	0.0830327008256303	3	SLC35A1-DMSO_day3	0.0131634826767213
SLC35A1	3	Digitoxin	DGT	1	0.146076591710393	1.07837064450463	0.0588314427928793	0.0294452366129235	6	SLC35A1-DMSO_day3	0.309772086731767
SLC35A1	3	Digitoxin	DGT	2	0.0428740565228612	1.01928717795201	0.0180618625601936	0.00804425590815008	3	SLC35A1-DMSO_day3	0.309772086731767
SLC35A1	10	DMSO	DMSO	1	0.136324303641411	1.1561168736188	0.0513266505244727	0.0604772563280991	6	NA	NA
SLC35A1	10	DMSO	DMSO	2	0.0121044229204066	0.590146064342346	0.00894323962540213	-0.229101710892839	3	NA	NA
SLC35A1	10	Sulfinpyrazone	SPZ	1	0.0978746532759711	1.19013694371609	0.0363059037648676	0.0743458649346878	6	SLC35A1-DMSO_day10	0.525308272837874
SLC35A1	10	Sulfinpyrazone	SPZ	2	0.0230764603130246	0.628505440102041	0.0158488205015371	-0.201884539250105	3	SLC35A1-DMSO_day10	0.525308272837874
SLC35A1	10	Digitoxin	DGT	1	0.364159225426591	1.08741120362352	0.213598957054301	0.00248759166996266	6	SLC35A1-DMSO_day10	0.684208769137031
SLC35A1	10	Digitoxin	DGT	2	0.161810514881643	0.770312614782391	0.0983582265219168	-0.120407173811183	3	SLC35A1-DMSO_day10	0.684208769137031
SLC35A2	3	DMSO	DMSO	1	0.0534430616002758	1.03773013181283	0.0226565307418677	0.0155961324628191	6	NA	NA
SLC35A2	3	DMSO	DMSO	2	0.0846734363802097	0.949300884426288	0.0388156327177551	-0.0240400821331083	6	NA	NA
SLC35A2	3	5-aza	5-AZA	1	0.0954521859408531	1.01031247580288	0.0410677807016137	0.00283798243023333	6	SLC35A2-DMSO_day3	0.0357782954408327
SLC35A2	3	5-aza	5-AZA	2	0.069764889205491	1.12595248028338	0.0271315445854889	0.0508178071814937	6	SLC35A2-DMSO_day3	0.0357782954408327
SLC35A2	3	DMF	DMF	1	0.0288157564929495	1.11581887212874	0.011263248883359	0.0474966075960491	3	NA	NA
SLC35A2	3	DMF	DMF	2	0.0200098520210217	0.913883559218794	0.00947218348150713	-0.0391781790287328	3	NA	NA
SLC35A2	3	Cisplatin	CDDP	1	0.17480833284046	1.22804406980892	0.0620425188382772	0.0855283448485097	6	SLC35A2-DMF_day3	0.00387050305212944
SLC35A2	3	Cisplatin	CDDP	2	0.0514212025357908	1.11158227507283	0.0204212179521572	0.0455458707586357	6	SLC35A2-DMF_day3	0.00387050305212944
SLC35A2	10	DMSO	DMSO	1	0.0642097849169256	0.986043949488557	0.0277439127650552	-0.00685164802660882	6	NA	NA
SLC35A2	10	DMSO	DMSO	2	0.0469977916602664	0.913752709910358	0.0220203046772117	-0.0396409269214579	6	NA	NA
SLC35A2	10	5-aza	5-AZA	1	0.105775814394395	0.970391666523305	0.0509947972988826	-0.0154265619331402	6	SLC35A2-DMSO_day10	0.0574462284298465
SLC35A2	10	5-aza	5-AZA	2	0.118215682109637	1.06939873568486	0.0478133846375154	0.0269427345869993	6	SLC35A2-DMSO_day10	0.0574462284298465
SLC35A2	10	DMF	DMF	1	0.0677990132874939	1.12957761922425	0.0262573764912713	0.0523894576862158	3	NA	NA
SLC35A2	10	DMF	DMF	2	0.0177120267900963	0.916722101141732	0.00843822943222172	-0.0378167457596528	3	NA	NA
SLC35A2	10	Cisplatin	CDDP	1	3.82008184885528	9.12819613493221	0.185153882469097	0.927755680278559	6	SLC35A2-DMF_day10	1.27316446274506e-09
SLC35A2	10	Cisplatin	CDDP	2	3.53402736127995	8.97766648440772	0.170474825051191	0.925347359606642	6	SLC35A2-DMF_day10	1.27316446274506e-09
SLC38A5	3	DMF	DMF	1	0.553887226426341	1.19515060174899	0.186401125226919	0.0398052625182623	9	NA	NA
SLC38A5	3	DMF	DMF	2	0.125437026015876	0.885376019889521	0.061785007275813	-0.056527189304994	6	NA	NA
SLC38A5	3	Cisplatin	CDDP	1	0.519700895854342	2.27433764877529	0.102322460934337	0.346387955596267	9	SLC38A5-DMF_day3	7.7022933919757e-07
SLC38A5	3	Cisplatin	CDDP	2	0.509272157887687	1.68097664999443	0.121362700684613	0.210703435052569	6	SLC38A5-DMF_day3	7.7022933919757e-07
SLC38A5	10	DMF	DMF	1	0.307963169046456	0.993397786531489	0.131339021488882	-0.020841728484316	9	NA	NA
SLC38A5	10	DMF	DMF	2	0.596310214016861	1.25644720826286	0.216462363214015	0.0552576648754795	6	NA	NA
SLC38A5	10	Cisplatin	CDDP	1	5.34056703208312	11.3004519006253	0.23285026270446	1.00330318187075	9	SLC38A5-DMF_day10	8.2984730198632e-12
SLC38A5	10	Cisplatin	CDDP	2	5.88965628685961	8.42898244754943	0.31000627334324	0.838877749883218	5	SLC38A5-DMF_day10	8.2984730198632e-12
SLC47A1	3	DMSO	DMSO	1	0.0503739908781367	0.991384843105773	0.0220063303794277	-0.00425417376412601	9	NA	NA
SLC47A1	3	DMSO	DMSO	2	0.0694994507604949	0.993003560407119	0.0308968156466504	-0.00401558618032983	9	NA	NA
SLC47A1	3	Mitoxantrone	MIT	1	0.157202621027478	1.23282364093933	0.0527990916593418	0.0881415412459451	6	SLC47A1-DMSO_day3	3.41646389678818e-06
SLC47A1	3	Mitoxantrone	MIT	2	0.0710194182141507	1.11776882298108	0.0288844927070577	0.0475755744342863	6	SLC47A1-DMSO_day3	3.41646389678818e-06
SLC47A1	10	DMSO	DMSO	1	0.0399261724579165	1.01167284035521	0.0170779857380146	0.00475958810488968	6	NA	NA
SLC47A1	10	DMSO	DMSO	2	0.0778991312170559	1.05133231065579	0.0321929269125398	0.0207458586347966	6	NA	NA
SLC47A1	10	Mitoxantrone	MIT	1	0.0539360010257408	1.10518169281052	0.0211332622168363	0.0430902257616911	3	SLC47A1-DMSO_day10	0.197658283131057
SLC47A1	10	Mitoxantrone	MIT	2	0.102383381408981	1.024142328232	0.0431199348887633	0.00892664105037744	3	SLC47A1-DMSO_day10	0.197658283131057
SLC47A2	3	DMSO	DMSO	1	0.12016486803279	0.916082879532892	0.0594173143219571	-0.0415800523223177	9	NA	NA
SLC47A2	3	DMSO	DMSO	2	0.199646468956802	0.97590366413883	0.0967117396872861	-0.0196554772139106	9	NA	NA
SLC47A2	3	Mitoxantrone	MIT	1	0.14767749736049	1.12908544977984	0.0573843486427235	0.0495939313575041	6	SLC47A2-DMSO_day3	0.00471516076874434
SLC47A2	3	Mitoxantrone	MIT	2	0.185041825172674	1.11677396380504	0.0722695496615535	0.0429640486397323	6	SLC47A2-DMSO_day3	0.00471516076874434
SLC47A2	10	DMSO	DMSO	1	0.087269321739181	0.945323633766191	0.0398902085903328	-0.0259515988601661	6	NA	NA
SLC47A2	10	DMSO	DMSO	2	0.169294857694436	1.02791242324029	0.0720731307281566	0.00699176238168034	6	NA	NA
SLC47A2	10	Mitoxantrone	MIT	1	0.126174657298995	0.817728496184488	0.0705540759834443	-0.0910858304859782	3	SLC47A2-DMSO_day10	0.564131212840033
SLC47A2	10	Mitoxantrone	MIT	2	0.0944421069182242	1.15515828749783	0.0355406383174492	0.0616726248927104	3	SLC47A2-DMSO_day10	0.564131212840033
